# HMMploidy: inference of ploidy levels from short-read sequencing data

**DOI:** 10.1101/2021.06.29.450340

**Authors:** Samuele Soraggi, Johanna Rhodes, Isin Altinkaya, Oliver Tarrant, François Balloux, Matthew C. Fisher, Matteo Fumagalli

## Abstract

The inference of ploidy levels from genomic data is important to understand molecular mechanisms underpinning genome evolution. However, current methods based on allele frequency and sequencing depth variation do not have power to infer ploidy levels at low-and mid-depth sequencing data, as they do not account for data uncertainty. Here we introduce `HMMploidy`, a novel tool that leverages the information from multiple samples and combines the information from sequencing depth and genotype likelihoods. We demonstrate that `HMMploidy` outperforms existing methods in most tested scenarios, especially at low-depth with large sample size. We apply `HMMploidy` to sequencing data from the pathogenic fungus *Cryptococcus neoformans* and retrieve pervasive patterns of aneuploidy, even when artificially downsampling the sequencing data. We envisage that `HMMploidy` will have wide applicability to low-depth sequencing data from polyploid and aneuploid species.
