## Supplementary Table 1 for "HMMploidy: inference of ploidy levels from short-read sequencing data"

### Sheet: results
Tables with ploidy inference from real data with the three methods concurring with HMMploidy
Method: nQuire
	16001-d106	16001-d1	cctp27-d121	cctp27	cctp50-d257	cctp50-d409	cctp50	ifnr14-d97	ifnr13	ifnr14	ifnr63-d128	ifnr18	ifnr19	ifnr24-d101	ifnr23-d179	ifnr23	ifnr27	ifnr34	ifnr35	ifnr4	ifnr6	rtc24-d154	rtc24
Contig 1	5	5	5	5	5	5	5	5	5	5	5	5	5	5	5	5	5	5	5	5	5	5	5
Contig 2	5	5	5	5	5	5	5	5	5	5	5	5	5	5	5	5	5	5	5	5	5	5	5
Contig 3	5	5	5	5	5	5	5	5	5	5	5	5	5	5	5	5	5	5	5	5	5	5	5
Contig 4	5	5	5	5	5	5	5	5	5	5	5	5	5	5	5	5	5	5	5	5	5	5	5
Contig 5	5	5	5	5	5	5	5	5	5	5	5	5	5	5	5	5	5	5	5	5	5	5	5
Contig 6	5	5	5	5	5	5	5	5	5	5	5	5	5	5	5	5	5	5	5	5	5	5	5
Contig 7	5	5	5	5	5	5	5	5	5	5	5	5	4	5	5	5	5	5	5	5	5	5	5
Contig 8	5	5	5	5	5	5	5	5	5	5	5	5	5	5	5	5	5	5	5	5	5	5	5
Contig 9	5	5	5	5	5	5	5	5	5	5	5	5	5	5	5	5	5	5	5	5	5	5	5
Contig 10	5	5	5	5	5	5	5	5	5	5	5	5	5	5	5	5	5	5	5	5	5	5	5
Contig 11	5	5	5	5	5	5	5	5	5	5	5	5	5	5	5	5	5	5	5	5	5	5	5
Contig 12	5	5	5	5	5	5	5	5	5	5	5	5	5	5	5	5	5	5	5	5	5	5	5
Contig 13	5	5	5	5	5	5	5	5	5	5	5	5	5	5	5	5	5	5	5	5	5	5	5
Contig 14	5	5	5	5	5	5	5	5	5	5	5	5	5	5	5	5	5	5	5	5	5	5	5
Method: nQuire with denoising
	16001-d106	16001-d1	cctp27-d121	cctp27	cctp50-d257	cctp50-d409	cctp50	ifnr14-d97	ifnr13	ifnr14	ifnr63-d128	ifnr18	ifnr19	ifnr24-d101	ifnr23-d179	ifnr23	ifnr27	ifnr34	ifnr35	ifnr4	ifnr6	rtc24-d154	rtc24
Contig 1	5	5	5	5	5	5	5	5	5	4	5	5	5	4	5	5	5	5	5	5	5	5	5
Contig 2	5	5	5	2	5	4	5	5	5	5	5	5	5	5	5	5	5	5	5	5	5	4	4
Contig 3	5	5	5	5	5	5	5	5	5	5	5	5	4	5	5	5	5	5	5	5	4	5	4
Contig 4	5	5	5	5	5	5	5	5	5	5	5	5	5	5	4	5	5	5	5	5	5	5	5
Contig 5	5	5	5	5	5	5	5	5	5	4	5	5	5	5	5	5	5	5	5	5	5	5	5
Contig 6	5	5	5	5	5	5	5	5	5	5	5	5	5	5	5	5	5	5	5	5	5	5	3
Contig 7	5	5	5	5	5	5	4	5	5	5	5	5	5	5	5	5	5	5	5	5	5	5	5
Contig 8	5	5	5	4	5	5	5	5	5	5	5	5	4	5	5	5	5	5	5	5	5	5	5
Contig 9	5	5	5	5	5	5	5	5	5	5	5	5	5	5	4	5	5	5	5	5	5	5	5
Contig 10	5	5	5	5	5	3	4	4	2	4	5	5	5	5	5	4	5	5	5	5	5	5	5
Contig 11	5	5	5	3	5	5	5	5	5	3	5	5	5	5	5	5	5	5	4	5	5	5	5
Contig 12	5	5	4	5	5	5	4	5	5	5	5	5	5	5	4	4	5	5	5	5	5	4	4
Contig 13	5	5	5	5	5	5	5	5	5	4	5	5	5	4	5	5	5	5	4	5	5	5	5
Contig 14	5	5	5	5	5	5	5	5	5	5	5	5	5	5	5	5	5	4	5	5	5	5	5
Method: ploidyNGS
	16001-d106	16001-d1	cctp27-d121	cctp27	cctp50-d257	cctp50-d409	cctp50	ifnr14-d97	ifnr13	ifnr14	ifnr63-d128	ifnr18	ifnr19	ifnr24-d101	ifnr23-d179	ifnr23	ifnr27	ifnr34	ifnr35	ifnr4	ifnr6	rtc24-d154	rtc24
Contig 1	5	5	4	5	5	5	4	5	4	5	4	5	4	2	2	2	4	4	5	5	5	4	4
Contig 2	5	5	5	5	5	5	5	5	4	5	4	5	5	4	2	5	4	4	5	5	5	5	5
Contig 3	5	5	5	5	5	2	2	4	4	5	5	5	5	4	5	5	4	4	5	5	5	5	5
Contig 4	4	5	4	4	5	2	2	5	5	5	5	5	5	4	5	5	5	5	5	5	5	5	4
Contig 5	4	4	5	5	2	2	2	5	4	5	4	5	4	2	2	2	4	2	5	4	4	5	5
Contig 6	5	5	5	5	2	4	4	5	4	5	5	5	5	4	4	2	5	4	5	5	5	5	5
Contig 7	5	5	5	5	2	2	5	5	4	5	4	5	5	4	5	5	5	4	5	5	5	5	5
Contig 8	4	4	5	5	5	5	2	5	5	5	5	5	5	4	5	5	4	4	5	5	4	5	5
Contig 9	4	5	5	5	5	2	2	5	4	5	4	5	5	2	5	5	4	4	5	5	5	4	5
Contig 10	4	4	5	5	5	5	2	1	4	5	5	5	5	2	4	4	4	4	5	5	5	1	5
Contig 11	5	5	5	5	5	2	2	5	4	5	4	5	5	4	5	5	4	4	5	5	5	5	5
Contig 12	4	4	5	5	2	2	2	5	4	5	4	5	5	4	2	2	4	4	5	4	4	5	5
Contig 13	5	5	5	5	2	2	2	5	4	5	4	5	5	4	5	5	5	4	5	5	5	5	5
Contig 14	5	5	5	5	5	5	2	5	4	5	5	5	5	4	5	5	5	4	5	5	5	5	5
